# Defining Cellular Diversity at the Swine Maternal-Fetal Interface Using Spatial Transcriptomics and Organoids

**DOI:** 10.1101/2024.10.21.619461

**Authors:** Cole R. McCutcheon, Allyson Caldwell, Liheng (Henry) Yang, Elisa Crisci, J. Alex Pasternak, Carolyn B. Coyne

## Abstract

The placenta is a dynamic, embryo-derived organ essential for fetal growth and development. While all eutherian mammals have placentas composed of fetal-derived trophoblasts that mediate maternal-fetal exchange, their anatomical and histological structures vary across species due to evolutionary divergence. Despite the cellular heterogeneity of porcine trophoblasts *in vivo*, understanding the mechanisms driving porcine placental development has been limited by the lack of *in vitro* models replicating this heterogeneity. In this study, we derived swine trophoblast organoids (sTOs) from full-term porcine placentas, retaining key transcriptional signatures of *in vivo* trophoblasts. To identify conserved cell populations, we integrated Visium spatial transcriptomics from mid-gestation porcine placentas with single-cell transcriptomics from sTOs. Spatial transcriptomics revealed novel markers of the porcine uterus and placenta, enabling precise separation of histological structures at the maternal-fetal interface. The integration of tissue and sTO transcriptomics showed that sTOs spontaneously differentiate into distinct trophoblast populations, with conserved gene expression and cell communication programs. These findings demonstrate that sTOs recapitulate porcine placental trophoblast populations, offering a powerful model for advancing placentation research. Our work also provides a spatially resolved whole-transcriptome dataset of the porcine maternal-fetal interface, opening new avenues for discoveries in placental development, evolution, and health across mammals.
