## Supplemental Table 3 for "Defining Cellular Diversity at the Swine Maternal-Fetal Interface Using Spatial Transcriptomics and Organoids"

	p_val.x	avg_log2FC.x	pct.1.x	pct.2.x	p_val_adj.x	cluster.x	gene	p_val.y	avg_log2FC.y	pct.1.y	pct.2.y	p_val_adj.y	cluster.y
1	0	0.602716943264416	0.997	0.985	0	(C0) IntTroph	ITM2C	7.77428133045072e-208	0.770149850703908	0.803	0.309	1.12688207884883e-203	(C5) IntTroph
2	0	0.548867412228633	0.994	0.964	0	(C0) IntTroph	ENSSSCG00000037142	0	1.33332172706953	0.923	0.377	0	(C5) IntTroph
3	4.8292891519205e-271	0.54237996854052	0.748	0.512	8.36046537980477e-267	(C0) IntTroph	ENTPD8	0	0.875337808490726	0.711	0.147	0	(C5) IntTroph
4	1.62010278064854e-257	0.398996471000028	0.991	0.967	2.80472193385875e-253	(C0) IntTroph	LAMA5	3.09635118508446e-75	0.380344208701503	0.47	0.192	4.48816104277993e-71	(C5) IntTroph
5	1.86314847082023e-235	0.323940876941835	0.999	0.996	3.22548263268398e-231	(C0) IntTroph	PRR13	5.13474242604268e-235	0.772666788388634	0.689	0.202	7.44280914654886e-231	(C5) IntTroph
6	4.29045923542525e-230	0.543203662800998	0.964	0.906	7.4276430283682e-226	(C0) IntTroph	EML4	2.37945472738288e-87	0.269913526997291	0.278	0.071	3.44901962734148e-83	(C5) IntTroph
7	4.96439759668383e-230	0.623322834152663	0.998	0.982	8.59436511937905e-226	(C0) IntTroph	GRN	0	2.1965530771958	1	0.866	0	(C5) IntTroph
8	8.08546509026347e-230	0.572588182904552	0.556	0.32	1.39975571642641e-225	(C0) IntTroph	SLCO2A1	8.45764313017202e-223	0.535553868891949	0.479	0.095	1.22593537171843e-218	(C5) IntTroph
9	1.04080716805183e-222	0.383193788603056	0.98	0.906	1.80184536933132e-218	(C0) IntTroph	NEU1	4.75345567642948e-292	0.833081110981979	0.722	0.185	6.89013400298453e-288	(C5) IntTroph
10	1.10915033252249e-221	0.502012032963036	0.989	0.953	1.92016105566293e-217	(C0) IntTroph	ENSSSCG00000029257	3.58963158161047e-135	0.34413462278731	0.358	0.08	5.20317097754438e-131	(C5) IntTroph
11	1.30872561058706e-220	0.789227814755136	0.728	0.525	2.26566577704833e-216	(C0) IntTroph	ENSSSCG00000017061	0	1.82613261212402	0.988	0.381	0	(C5) IntTroph
12	2.99280294364715e-215	0.678218514278155	0.947	0.877	5.18114045604195e-211	(C0) IntTroph	ENSSSCG00000032149	0	2.45350692895189	1	0.776	0	(C5) IntTroph
13	7.8196141734611e-212	0.551739233147893	0.91	0.796	1.35373160570959e-207	(C0) IntTroph	NDRG1	5.32431421019573e-63	0.254893683799796	0.314	0.107	7.71759344767871e-59	(C5) IntTroph
14	2.60408370239364e-210	0.454596606183546	0.845	0.688	4.50818970558387e-206	(C0) IntTroph	ENSSSCG00000022925	5.03364937000745e-190	0.594061101935777	0.577	0.156	7.29627476182579e-186	(C5) IntTroph
15	3.33165170854908e-206	0.516137473315918	0.783	0.605	5.76775543784017e-202	(C0) IntTroph	PAPLN	7.11240334130534e-151	0.344277765865601	0.285	0.049	1.03094286432221e-146	(C5) IntTroph
16	7.27235828444189e-205	0.509485083121644	0.879	0.752	1.25899066620258e-200	(C0) IntTroph	F3	4.35244818439302e-74	0.319026086720629	0.306	0.095	6.30887364327769e-70	(C5) IntTroph
17	1.00747291717339e-192	0.393969665333203	0.978	0.93	1.74413711421058e-188	(C0) IntTroph	BCAR3	1.2504993715378e-154	0.34707733528276	0.304	0.053	1.81259883904404e-150	(C5) IntTroph
18	2.96393954707711e-190	0.262569867069222	1	1	5.13117214389989e-186	(C0) IntTroph	RPLP1	1.96676491854867e-29	0.289909248199399	0.997	0.976	2.85082574943629e-25	(C5) IntTroph
19	1.90705081048113e-189	0.882265650372209	0.656	0.462	3.30148636310494e-185	(C0) IntTroph	C1QTNF4	0	1.41115763281175	0.923	0.276	0	(C5) IntTroph
20	2.38235744017964e-185	0.38061594439331	0.776	0.57	4.124337200439e-181	(C0) IntTroph	SLC39A2	8.78970372523739e-108	0.332653606967722	0.327	0.082	1.27406755497316e-103	(C5) IntTroph
21	7.74983518678604e-182	0.395023126527768	0.872	0.718	1.3416514675364e-177	(C0) IntTroph	DNASE2	0	0.967473337565527	0.804	0.185	0	(C5) IntTroph
22	2.44835030110464e-176	0.252433189701259	1	1	4.23858404127235e-172	(C0) IntTroph	RPL26	7.02121185838839e-73	0.501139353887766	0.847	0.553	1.0177246588734e-68	(C5) IntTroph
23	5.85676612157026e-175	0.460818611997617	0.92	0.804	1.01392335096624e-170	(C0) IntTroph	EPAS1	1.19823396863919e-110	0.474299161815492	0.65	0.263	1.73684013754251e-106	(C5) IntTroph
24	4.28153169367728e-174	0.517300679253824	0.774	0.62	7.4121876680941e-170	(C0) IntTroph	RGCC	2.74923669874299e-89	0.261139328769068	0.261	0.063	3.98501859482797e-85	(C5) IntTroph
25	5.14681502101424e-166	0.338020960770128	0.89	0.733	8.91016616437986e-162	(C0) IntTroph	PLA2R1	1.42334706888163e-246	0.526377298116981	0.463	0.081	2.06314157634393e-242	(C5) IntTroph
26	5.41646930242726e-160	0.338149668393524	0.996	0.98	9.37699165636207e-156	(C0) IntTroph	LIMA1	2.87066701617145e-140	0.275586235227356	0.252	0.04	4.16103183994052e-136	(C5) IntTroph
27	6.03325144413722e-159	0.259311850197465	1	1	1.04447649000904e-154	(C0) IntTroph	RPL6	5.61982369207818e-125	0.66933678273962	0.947	0.68	8.14593444166733e-121	(C5) IntTroph
28	1.01919886761881e-153	0.446425676619108	0.903	0.817	1.76443707962169e-149	(C0) IntTroph	HEXB	0	1.36502837781946	0.913	0.329	0	(C5) IntTroph
29	7.21091275934782e-151	0.380597912446768	0.794	0.649	1.2483532168983e-146	(C0) IntTroph	QPCT	4.83407141681197e-101	0.284529102887476	0.294	0.071	7.00698651866895e-97	(C5) IntTroph
30	1.23643857140388e-148	0.26935714599269	1	1	2.1405224548144e-144	(C0) IntTroph	CSTB	4.88432505405999e-201	0.794973079570696	0.844	0.342	7.07982916585996e-197	(C5) IntTroph
31	2.83904098522351e-147	0.468673196978957	0.985	0.942	4.91494775361895e-143	(C0) IntTroph	ENSSSCG00000035724	0	1.49821265375832	0.923	0.334	0	(C5) IntTroph
32	3.03282201604006e-146	0.675424915908267	0.892	0.809	5.25042147416855e-142	(C0) IntTroph	AKR1B1	0	2.06510235144727	0.983	0.412	0	(C5) IntTroph
33	7.42907293806297e-135	0.435603895666596	0.692	0.526	1.28612110703746e-130	(C0) IntTroph	PLBD1	0	1.08818816431019	0.833	0.207	0	(C5) IntTroph
34	4.1419833601685e-133	0.3574806575989	0.947	0.882	7.17060159312371e-129	(C0) IntTroph	MEST	2.00976863415333e-162	0.413955612158846	0.398	0.085	2.91315963520526e-158	(C5) IntTroph
35	8.25152861638313e-133	0.271170773198121	0.995	0.985	1.42850463406825e-128	(C0) IntTroph	ENSSSCG00000032381	1.56576985443551e-173	0.579581319762264	0.638	0.198	2.26958340400427e-169	(C5) IntTroph
36	2.7436750302543e-132	0.403881741461129	0.615	0.435	4.74985021237624e-128	(C0) IntTroph	PRSS12	6.43957430726134e-146	0.286290259731392	0.257	0.04	9.33416295837531e-142	(C5) IntTroph
37	5.69341426035017e-132	0.319650078861647	0.99	0.965	9.85643876751822e-128	(C0) IntTroph	ENSSSCG00000015545	0	1.10481354384159	0.872	0.287	0	(C5) IntTroph
38	9.84232294830455e-118	0.344006943715542	0.847	0.757	1.70390294881048e-113	(C0) IntTroph	HEBP1	5.99982818185672e-149	0.437099063408219	0.429	0.107	8.69675094960132e-145	(C5) IntTroph
39	2.33448613751368e-115	0.333481561513398	0.999	0.986	4.04146240126369e-111	(C0) IntTroph	CTSZ	0	2.17023333476984	1	0.572	0	(C5) IntTroph
40	5.53582467579006e-113	0.320350216826118	0.918	0.856	9.58361967872776e-109	(C0) IntTroph	HEXA	0	1.37990004036891	0.93	0.36	0	(C5) IntTroph
41	5.82926207238826e-108	0.495082480281783	0.726	0.601	1.00916184997185e-103	(C0) IntTroph	MAGED1	0	1.13578039448343	0.846	0.273	0	(C5) IntTroph
42	6.67065085142556e-108	0.293556750075262	0.772	0.619	1.15482307539879e-103	(C0) IntTroph	TM4SF5	0	0.637339175816971	0.489	0.067	0	(C5) IntTroph
43	1.00560686367308e-98	0.317637758927657	0.915	0.863	1.74090660239084e-94	(C0) IntTroph	IVNS1ABP	0	0.792303083004419	0.664	0.131	0	(C5) IntTroph
44	2.77869026850282e-96	0.298666016688863	0.836	0.734	4.81046859283208e-92	(C0) IntTroph	SLC26A6	4.81212961113298e-163	0.342010900166695	0.3	0.049	6.97518187133725e-159	(C5) IntTroph
45	3.4409556442381e-92	0.254850412261691	0.946	0.918	5.956982411305e-88	(C0) IntTroph	SHTN1	1.03175788648677e-96	0.261847669902102	0.256	0.057	1.49553305646258e-92	(C5) IntTroph
46	5.39312246805013e-91	0.293658532758452	0.715	0.608	9.33657361668839e-87	(C0) IntTroph	RAB4A	4.34903364947879e-100	0.290431712212634	0.319	0.082	6.3039242749195e-96	(C5) IntTroph
47	6.85342804713341e-85	0.463625734305201	0.517	0.382	1.18646546351974e-80	(C0) IntTroph	SLC37A2	5.40102733856609e-207	0.509048774342656	0.415	0.077	7.82878912725155e-203	(C5) IntTroph
48	2.2488082960765e-84	0.316703026431768	0.654	0.535	3.89313692216764e-80	(C0) IntTroph	PLEKHH1	1.98554002567087e-215	0.379198917081847	0.313	0.04	2.87804026720993e-211	(C5) IntTroph
49	2.12096236716222e-82	0.327970834199137	0.268	0.151	3.67181005003124e-78	(C0) IntTroph	CAPN6	1.9326077573343e-281	0.790987158912796	0.709	0.174	2.80131494425606e-277	(C5) IntTroph
50	1.17892061164495e-75	0.427295358233742	0.423	0.292	2.04094736287974e-71	(C0) IntTroph	CA4	0	1.7515833474757	0.965	0.297	0	(C5) IntTroph
51	1.32853776228777e-74	0.273074904580567	0.987	0.979	2.29996457407259e-70	(C0) IntTroph	FDX1	0	1.01359650736286	0.812	0.18	0	(C5) IntTroph
52	7.62563814809218e-74	0.271094759927002	0.792	0.675	1.32015047619772e-69	(C0) IntTroph	TSPAN1	2.17693032149458e-290	0.98180180684238	0.829	0.269	3.15546050100639e-286	(C5) IntTroph
53	8.04405412994875e-72	0.332401506894171	0.504	0.387	1.39258665097673e-67	(C0) IntTroph	GPRC5B	4.22143625763249e-185	0.417582533482723	0.394	0.075	6.1189718554383e-181	(C5) IntTroph
54	5.03903857123131e-70	0.75564707493442	0.463	0.34	8.72358357451565e-66	(C0) IntTroph	DPPA5	8.91044638256133e-252	1.03272816980423	0.589	0.137	1.29156920315226e-247	(C5) IntTroph
55	3.3100461715035e-61	0.257000855271891	0.89	0.846	5.73035193210686e-57	(C0) IntTroph	GLA	2.31150588293354e-113	0.343286464059742	0.346	0.087	3.35052777731216e-109	(C5) IntTroph
56	1.6390430528201e-57	0.257957525266453	0.522	0.413	2.83751133304216e-53	(C0) IntTroph	ENPP5	0	0.935167681281556	0.756	0.166	0	(C5) IntTroph
57	4.67455913007692e-54	0.311892004772447	0.472	0.361	8.09259676598917e-50	(C0) IntTroph	ENSSSCG00000035073	0	1.31521918214762	0.856	0.196	0	(C5) IntTroph
58	2.32189727657009e-44	0.360678807882135	0.594	0.519	4.01966856519814e-40	(C0) IntTroph	CYP11A1	5.24260032593503e-171	0.469746325290396	0.447	0.102	7.59914917244282e-167	(C5) IntTroph
59	5.01183162279532e-37	0.278860147354361	0.977	0.941	8.67648290538327e-33	(C0) IntTroph	CKB	2.15691826871785e-50	0.28845663363733	0.599	0.309	3.12645303050653e-46	(C5) IntTroph
