## Supplemental Table 4 for "Defining Cellular Diversity at the Swine Maternal-Fetal Interface Using Spatial Transcriptomics and Organoids"

	p_val.x	avg_log2FC.x	pct.1.x	pct.2.x	p_val_adj.x	cluster.x	gene	p_val.y	avg_log2FC.y	pct.1.y	pct.2.y	p_val_adj.y	cluster.y
1	0	2.95455865024197	0.917	0.518	0	(C1) Areola-2	NUPR1	1.56414646224609e-48	1.21130237625246	0.948	0.423	2.26723029702571e-44	(C9) Areola-2
2	0	1.14402172352122	0.934	0.735	0	(C1) Areola-2	DSC2	7.14349193220215e-48	0.302293697309651	0.261	0.028	1.0354491555727e-43	(C9) Areola-2
3	0	1.00905432552145	0.849	0.545	0	(C1) Areola-2	ELF3	1.07501805944792e-19	0.263212038968939	0.27	0.062	1.55823867716976e-15	(C9) Areola-2
4	0	0.8027561951147	0.959	0.801	0	(C1) Areola-2	CEBPB	5.25023417674322e-49	0.586309067612703	0.557	0.113	7.61021443918929e-45	(C9) Areola-2
5	0	0.614261171987374	0.983	0.947	0	(C1) Areola-2	H2AJ	2.62972570689511e-45	0.514713276015475	0.504	0.101	3.81178741214446e-41	(C9) Areola-2
6	0	0.588686772801429	0.998	0.985	0	(C1) Areola-2	UBE2B	1.38670001401534e-19	0.333955201667071	0.417	0.127	2.01002167031524e-15	(C9) Areola-2
7	9.05436100162564e-285	0.698523292021405	0.999	0.999	1.56749097660143e-280	(C1) Areola-2	TACSTD2	5.40802832407148e-14	0.373622577224846	0.478	0.188	7.83893705574161e-10	(C9) Areola-2
8	1.18133598611096e-272	0.642930744652279	0.942	0.808	2.04512885915529e-268	(C1) Areola-2	UBALD2	5.41131302378414e-120	0.706392780714926	0.583	0.058	7.84369822797511e-116	(C9) Areola-2
9	2.20261940450301e-252	0.512894033513022	0.983	0.949	3.8131747130756e-248	(C1) Areola-2	MAP1LC3B	7.09294796571358e-48	0.674412014079386	0.626	0.15	1.02812280763018e-43	(C9) Areola-2
10	3.07256790969707e-244	0.579316957514943	0.946	0.876	5.31922956526757e-240	(C1) Areola-2	OPTN	2.28131632107235e-20	0.271037798514729	0.278	0.064	3.30676800739437e-16	(C9) Areola-2
11	3.21148191702056e-233	0.814987401558327	0.765	0.585	5.55971749474599e-229	(C1) Areola-2	PHYH	8.12439928556631e-58	0.586835559436785	0.496	0.081	1.17763167644284e-53	(C9) Areola-2
12	4.66291442721503e-221	0.965638124109032	0.848	0.729	8.07243745639466e-217	(C1) Areola-2	SLC7A4	7.52581039177206e-98	1.7951609035156	0.913	0.224	1.09086621628736e-93	(C9) Areola-2
13	5.66611104936561e-221	0.592368286511394	0.998	0.997	9.80917144866175e-217	(C1) Areola-2	CLDN4	5.11979114548032e-38	0.665215732081487	0.696	0.215	7.42113726537372e-34	(C9) Areola-2
14	8.06219042501588e-204	0.424400947418984	1	1	1.39572640637875e-199	(C1) Areola-2	EIF1	5.346630801837e-22	0.574497738985825	0.861	0.469	7.74994134726273e-18	(C9) Areola-2
15	4.50935462094968e-193	0.50698406203839	0.998	0.998	7.80659471978809e-189	(C1) Areola-2	CDH1	3.11051442636707e-31	0.48438523641321	0.478	0.122	4.50869066101906e-27	(C9) Areola-2
16	1.85702192467981e-192	0.496785972927223	0.975	0.949	3.21487635600569e-188	(C1) Areola-2	LAMP2	2.75376235505567e-35	0.615260371698026	0.643	0.189	3.99157853365319e-31	(C9) Areola-2
17	2.3198361380349e-185	1.01104361855812	0.639	0.398	4.01610032216601e-181	(C1) Areola-2	DEFB1.1	1.66900327352645e-129	1.29167346781953	0.739	0.091	2.4192202449766e-125	(C9) Areola-2
18	2.8157838835321e-179	0.650250309910419	0.999	0.999	4.87468505917077e-175	(C1) Areola-2	PERP	1.49690962730265e-41	0.387656221500317	0.365	0.059	2.16977050477519e-37	(C9) Areola-2
19	3.05557878307525e-174	0.57889094809267	0.311	0.124	5.28981798925987e-170	(C1) Areola-2	STAR	1.87635033338406e-98	0.867912044648803	0.678	0.095	2.7197698082402e-94	(C9) Areola-2
20	3.06665508734542e-169	0.551272300173828	0.719	0.531	5.3089932872124e-165	(C1) Areola-2	TOM1	5.50173014831956e-19	0.259078468209837	0.296	0.073	7.9747578499892e-15	(C9) Areola-2
21	1.34506702254399e-159	0.39761753218537	1	1	2.32858002942815e-155	(C1) Areola-2	TPT1	6.82341876898987e-07	0.367246971309104	0.609	0.405	0.00989054550565082	(C9) Areola-2
22	7.64070813160153e-157	0.418123950681352	0.999	0.998	1.32275939174286e-152	(C1) Areola-2	SAT1	7.31151115291931e-33	0.730062565049059	0.852	0.349	1.05980354161565e-28	(C9) Areola-2
23	1.78287372080395e-145	0.491422145283704	0.772	0.606	3.0865109854558e-141	(C1) Areola-2	NAGA	2.54931522715932e-103	1.4542393710984	0.783	0.133	3.69523242176743e-99	(C9) Areola-2
24	1.47480659157947e-136	0.502964544692238	0.972	0.943	2.55318517134238e-132	(C1) Areola-2	TFAP2A	3.44915685727058e-33	0.288076336220215	0.261	0.039	4.9995528646137e-29	(C9) Areola-2
25	2.37209233754966e-131	0.409312393486532	0.633	0.441	4.10656625476597e-127	(C1) Areola-2	STARD10	6.10459165457795e-43	0.411599023369419	0.313	0.044	8.84860560331075e-39	(C9) Areola-2
26	3.17484407002337e-120	0.457337986566327	0.997	0.997	5.49629005402446e-116	(C1) Areola-2	CLTA	1.57034928821145e-31	0.483261337261623	0.609	0.179	2.2762212932625e-27	(C9) Areola-2
27	4.84743264794116e-117	0.37982991094458	0.937	0.889	8.39187540011573e-113	(C1) Areola-2	EIF4EBP1	1.06349349791722e-08	0.288375537212485	0.4	0.19	0.000154153382523102	(C9) Areola-2
28	2.4387692992346e-115	0.884417730360983	0.58	0.436	4.22199741083494e-111	(C1) Areola-2	SPTLC3	2.34707581822554e-120	0.608153802434999	0.426	0.031	3.40208639851792e-116	(C9) Areola-2
29	3.8362814099252e-113	0.481461100561115	0.558	0.381	6.64137037686251e-109	(C1) Areola-2	CHPT1	4.10333280519699e-23	0.277997088057432	0.296	0.064	5.94778090113303e-19	(C9) Areola-2
30	3.93710565034818e-112	0.413292780603418	0.929	0.892	6.81591730188276e-108	(C1) Areola-2	ARPC1B	1.61895489193688e-34	0.502338812722941	0.617	0.172	2.34667511586251e-30	(C9) Areola-2
31	5.1143103359845e-111	1.03166079481935	0.751	0.683	8.85389405365637e-107	(C1) Areola-2	GATA3	4.00477994199817e-82	0.625066225571462	0.574	0.078	5.80492852592635e-78	(C9) Areola-2
32	1.72995043693093e-109	0.314117483693768	1	0.999	2.99489019641483e-105	(C1) Areola-2	S100A14	1.36112944051062e-111	1.08311450541395	0.8	0.125	1.97295712402014e-107	(C9) Areola-2
33	2.93756589868731e-106	0.632010045238395	0.755	0.626	5.08551408380747e-102	(C1) Areola-2	ATP6V1G3	1.47994421426344e-12	0.272151908355089	0.357	0.129	2.14517913857486e-08	(C9) Areola-2
34	2.72267264303024e-98	0.377153070425906	0.928	0.883	4.71349087961395e-94	(C1) Areola-2	ENSSSCG00000017920	2.72175001913215e-15	0.268151678532766	0.33	0.101	3.94517665273205e-11	(C9) Areola-2
35	2.68842030317579e-88	0.391351149199739	0.885	0.836	4.65419322885793e-84	(C1) Areola-2	SH3BGRL2	1.03326527475031e-25	0.28442937742216	0.261	0.048	1.49771801575057e-21	(C9) Areola-2
36	7.63397544867398e-87	0.372335043754811	0.86	0.776	1.32159382967444e-82	(C1) Areola-2	CTSA	9.81007876043029e-86	2.08679015940079	0.957	0.334	1.42197091632437e-81	(C9) Areola-2
37	3.34833352713274e-86	0.323214842350699	0.998	0.996	5.7966350021722e-82	(C1) Areola-2	LGALS3	3.38770688969147e-06	0.361734003083482	0.348	0.182	0.0491048113660779	(C9) Areola-2
38	8.22672078698195e-86	0.372918987301634	1	1	1.42420990264231e-81	(C1) Areola-2	CSTB	1.29882845921306e-74	1.61893142339278	0.974	0.369	1.88265185162933e-70	(C9) Areola-2
39	9.11363888255411e-82	0.371484899333694	0.604	0.461	1.57775316334777e-77	(C1) Areola-2	CRYL1	1.72235843058948e-60	0.439454241458963	0.365	0.043	2.49655854513945e-56	(C9) Areola-2
40	4.63521881953702e-78	0.447884197503117	0.996	0.985	8.02449082038249e-74	(C1) Areola-2	CTSD	5.6409906317667e-82	3.40171409731282	0.983	0.478	8.17661592074583e-78	(C9) Areola-2
41	2.43324365402465e-75	0.297764881961774	0.994	0.988	4.21243141384747e-71	(C1) Areola-2	ATP6V1G1	5.77591756322379e-24	0.406247820660684	0.574	0.188	8.37219250789288e-20	(C9) Areola-2
42	1.67617552715154e-74	0.553871922607379	0.427	0.29	2.90179507260474e-70	(C1) Areola-2	CA2	4.65689921320549e-136	0.894137202735238	0.643	0.064	6.75017540954136e-132	(C9) Areola-2
43	1.26975712235041e-73	0.334716772957148	0.701	0.581	2.19820353021303e-69	(C1) Areola-2	CNDP2	4.18418442687014e-27	0.377594734274677	0.417	0.103	6.06497532674827e-23	(C9) Areola-2
44	4.86792530565704e-72	0.372499871596066	0.497	0.355	8.42735228915347e-68	(C1) Areola-2	ENSSSCG00000021534	3.63773804650453e-88	0.488454973244253	0.383	0.033	5.27290129840832e-84	(C9) Areola-2
45	6.52164402233235e-71	0.314163124134333	0.99	0.987	1.12902701314618e-66	(C1) Areola-2	VAMP8	5.79489920737205e-29	0.650951385040275	0.913	0.429	8.39970640108579e-25	(C9) Areola-2
46	2.22787433455107e-70	0.367087176682794	0.994	0.989	3.85689604797482e-66	(C1) Areola-2	CST6	2.54105814225312e-64	1.74146449512103	1	0.636	3.6832637771959e-60	(C9) Areola-2
47	6.90620897985531e-70	0.373718137798072	0.996	0.999	1.19560289859255e-65	(C1) Areola-2	ENSSSCG00000006581	3.12940223653025e-26	0.395557491453636	0.487	0.135	4.5360685418506e-22	(C9) Areola-2
48	8.46671097259757e-70	0.429145289022512	0.85	0.818	1.46575700357609e-65	(C1) Areola-2	MDH1	6.34724792791322e-14	0.31203277701263	0.539	0.227	9.20033587151021e-10	(C9) Areola-2
49	2.55480468025212e-68	0.348329061795733	0.958	0.949	4.42287786245247e-64	(C1) Areola-2	GM2A	9.52503367413651e-20	0.449875825912627	0.652	0.257	1.38065363106609e-15	(C9) Areola-2
50	1.41927202131638e-66	0.262169652252433	0.928	0.91	2.45704372330292e-62	(C1) Areola-2	RAB1A	4.58146816025019e-21	0.404776542533639	0.487	0.157	6.64083809828264e-17	(C9) Areola-2
51	4.30334065327071e-64	0.545139661945048	1	1	7.44994333894226e-60	(C1) Areola-2	FTL	1.61386125386617e-58	1.48983027128991	1	0.901	2.33929188747901e-54	(C9) Areola-2
52	9.15383921214967e-51	0.50089104077033	0.345	0.241	1.58471264440735e-46	(C1) Areola-2	SLC43A2	2.14239953709685e-31	0.357113328017521	0.348	0.068	3.10540812902189e-27	(C9) Areola-2
53	9.68280344288763e-51	0.277237528012184	0.999	0.999	1.67628693203271e-46	(C1) Areola-2	PSAP	1.60793215777598e-18	0.592473809220726	0.896	0.475	2.33069766269629e-14	(C9) Areola-2
54	1.68622315338246e-47	0.301654016883788	0.735	0.676	2.91918952313571e-43	(C1) Areola-2	DNM2	3.98787412257265e-15	0.266831552832663	0.322	0.098	5.78042354066906e-11	(C9) Areola-2
55	1.95204346921849e-47	0.268416111814066	0.998	1	3.37937765391105e-43	(C1) Areola-2	ANXA1	8.19369522828807e-49	0.94938142654734	0.809	0.252	1.18767612334036e-44	(C9) Areola-2
56	9.53272915756146e-42	0.252794051038779	0.746	0.649	1.65030607175704e-37	(C1) Areola-2	CREG1	7.0311930635141e-23	0.378521052848792	0.4	0.108	1.01917143455637e-18	(C9) Areola-2
57	3.28238959885284e-41	0.44730096331292	0.947	0.949	5.68247287353404e-37	(C1) Areola-2	CTSB	5.1950996430143e-38	1.08580803573098	0.939	0.538	7.53029693254923e-34	(C9) Areola-2
58	4.04817976471318e-41	0.271355104117088	0.999	0.999	7.00820880867146e-37	(C1) Areola-2	TMSB4X	1.41770238586598e-24	0.777435043301715	1	0.869	2.05495960831274e-20	(C9) Areola-2
59	4.91720599759054e-40	0.386507054950347	0.992	0.99	8.51266702302874e-36	(C1) Areola-2	CST3	3.37248060083348e-27	0.737579417375943	1	0.969	4.88841063090813e-23	(C9) Areola-2
60	1.34082136369233e-38	0.433229656696777	0.918	0.979	2.32122994482415e-34	(C1) Areola-2	HSPA5	6.84480092291634e-09	0.349920538242137	0.557	0.304	9.92153893776723e-05	(C9) Areola-2
61	2.34551808660145e-35	0.29797320277422	0.942	0.899	4.06056091152443e-31	(C1) Areola-2	SDCBP2	4.13367971211097e-88	0.368036924807606	0.322	0.023	5.99176874270485e-84	(C9) Areola-2
62	1.28314061659499e-34	0.275751150587196	0.974	0.964	2.22137303544925e-30	(C1) Areola-2	ENSSSCG00000002707	9.04308482715178e-10	0.275476172050882	0.383	0.164	1.31079514569565e-05	(C9) Areola-2
63	4.71657673673458e-10	0.360832462827358	0.78	0.809	8.16533764663491e-06	(C1) Areola-2	GHITM	2.63900560963028e-15	0.273672783734251	0.348	0.11	3.82523863115909e-11	(C9) Areola-2
