## Supplemental Table 5 for "Defining Cellular Diversity at the Swine Maternal-Fetal Interface Using Spatial Transcriptomics and Organoids"

	p_val.x	avg_log2FC.x	pct.1.x	pct.2.x	p_val_adj.x	cluster.x	gene	p_val.y	avg_log2FC.y	pct.1.y	pct.2.y	p_val_adj.y	cluster.y
1	2.5313918510482e-294	1.90692121166765	0.612	0.119	4.38234557253464e-290	(C3) Areola-3	ISG15	2.71990265893273e-09	0.328379282336902	0.27	0.099	3.94249890412299e-05	(C9) Areola-2
2	1.28941248757459e-226	2.27708064437563	0.946	0.679	2.23223089848912e-222	(C3) Areola-3	B2M	1.60924283521742e-51	1.12954995861886	0.983	0.436	2.33259748964765e-47	(C9) Areola-2
3	4.74243537477514e-204	1.9261491335332	0.935	0.573	8.21010412081072e-200	(C3) Areola-3	MDK	1.75093431923287e-95	2.16897499928532	0.974	0.279	2.53797929572805e-91	(C9) Areola-2
4	9.38619116074287e-98	0.814605445181189	0.92	0.681	1.6249374137478e-93	(C3) Areola-3	CD47	6.5100656625051e-35	0.450869155335219	0.496	0.116	9.43634017780115e-31	(C9) Areola-2
5	1.51106368006433e-95	0.853489761840979	1	0.999	2.61595344292737e-91	(C3) Areola-3	ENSSSCG00000005453	3.61007492574052e-38	0.921738922741446	0.948	0.464	5.23280360486089e-34	(C9) Areola-2
6	2.58380213796072e-92	0.695233110647157	0.983	0.938	4.47307826123759e-88	(C3) Areola-3	PSMA2	3.12257844244561e-15	0.280797772426077	0.365	0.119	4.52617745232491e-11	(C9) Areola-2
7	1.25535300460167e-88	0.701660946577697	0.99	0.956	2.17326712156642e-84	(C3) Areola-3	ATOX1	2.11132349655381e-44	0.904700403475871	0.913	0.406	3.06036340825474e-40	(C9) Areola-2
8	1.98391029848831e-83	1.14955723108356	0.964	0.865	3.43454550874297e-79	(C3) Areola-3	PLAU	7.023107267573e-87	0.363910547558267	0.296	0.02	1.01799939843471e-82	(C9) Areola-2
9	1.43912429064991e-81	0.653919556482669	0.997	0.999	2.49141197197313e-77	(C3) Areola-3	S100A11	7.3072265590096e-34	0.866981062665969	0.974	0.558	1.05918248972844e-29	(C9) Areola-2
10	5.66190870132325e-74	0.698252251263316	0.939	0.799	9.8018963437308e-70	(C3) Areola-3	GHITM	2.63900560963028e-15	0.273672783734251	0.348	0.11	3.82523863115909e-11	(C9) Areola-2
11	1.90652958098232e-72	0.562944863409772	0.99	0.961	3.30058401059659e-68	(C3) Areola-3	POMP	1.98435046983693e-16	0.303615275614711	0.452	0.158	2.87631600602864e-12	(C9) Areola-2
12	9.01130619170619e-71	0.578504917087661	1	1	1.56003732790817e-66	(C3) Areola-3	ENSSSCG00000016737	6.31140762276093e-18	0.494498018645009	0.904	0.479	9.14838534919197e-14	(C9) Areola-2
13	2.09504566286817e-67	0.668849135744954	1	1	3.62694305155737e-63	(C3) Areola-3	FTL	1.61386125386617e-58	1.48983027128991	1	0.901	2.33929188747901e-54	(C9) Areola-2
14	7.25754073332097e-67	0.959422626243938	0.893	0.653	1.25642545175253e-62	(C3) Areola-3	GABRP	0	0.666772908946018	0.504	0.011	0	(C9) Areola-2
15	4.54023722347246e-66	0.464590999812108	1	1	7.86005868127552e-62	(C3) Areola-3	NME2	1.779616626221e-18	0.474015730885569	0.896	0.452	2.57955429970734e-14	(C9) Areola-2
16	4.10021103987425e-64	1.44581126020261	0.699	0.433	7.09828535223031e-60	(C3) Areola-3	SLC12A2	7.48548399416611e-138	0.490507038039954	0.383	0.021	1.08502090495438e-133	(C9) Areola-2
17	3.79793075583388e-63	0.710353233215305	0.997	0.999	6.5749777244996e-59	(C3) Areola-3	TMSB4X	1.41770238586598e-24	0.777435043301715	1	0.869	2.05495960831274e-20	(C9) Areola-2
18	1.25977120366879e-59	0.529519346538506	0.986	0.954	2.18091590779141e-55	(C3) Areola-3	ATP6V0B	4.49621668365148e-38	0.616183456056212	0.713	0.217	6.51726608295283e-34	(C9) Areola-2
19	5.19143247199072e-59	0.494514825403011	0.998	0.997	8.98740789551033e-55	(C3) Areola-3	MYL12B	2.22305809095517e-17	0.37101973821678	0.548	0.212	3.22232270283952e-13	(C9) Areola-2
20	3.67396189895219e-58	0.506411973459518	0.997	0.992	6.36036283946604e-54	(C3) Areola-3	ENSSSCG00000052280	3.89764565443701e-31	0.619404234700632	0.8	0.306	5.64963737610644e-27	(C9) Areola-2
21	2.95158139517366e-57	0.636742402009066	0.934	0.826	5.10977771132463e-53	(C3) Areola-3	CYCS	6.35808242344871e-28	0.442339017878382	0.548	0.161	9.2160404727889e-24	(C9) Areola-2
22	4.91974745730398e-52	1.68791619265839	0.461	0.217	8.51706679808464e-48	(C3) Areola-3	S100A2	0.000149598024767372	0.82532624771135	0.383	0.246	1	(C9) Areola-2
23	5.38590261628037e-52	0.414370523750752	1	0.998	9.32407460930458e-48	(C3) Areola-3	COX7A2	2.40098871668516e-22	0.523792356073269	0.748	0.322	3.48023314483513e-18	(C9) Areola-2
24	1.8411569809647e-50	0.510065058825842	0.966	0.897	3.18741096544609e-46	(C3) Areola-3	ARPC1B	1.61895489193688e-34	0.502338812722941	0.617	0.172	2.34667511586251e-30	(C9) Areola-2
25	2.1738863265088e-48	0.462537579035055	0.998	0.999	3.76343200845203e-44	(C3) Areola-3	ENSSSCG00000039071	3.37951932719269e-45	0.633618674413895	0.687	0.18	4.89861326476581e-41	(C9) Areola-2
26	2.63378299597311e-47	0.471839141635066	1	0.99	4.55960512262864e-43	(C3) Areola-3	NDUFA4	3.59157054590683e-45	0.820550993928899	0.939	0.36	5.20598150629195e-41	(C9) Areola-2
27	2.38975263666324e-46	0.284349968222346	1	1	4.1371397645914e-42	(C3) Areola-3	COX4I1	1.14620276391407e-18	0.512292401869369	0.93	0.536	1.66142090629345e-14	(C9) Areola-2
28	3.17961866801805e-46	0.436311491235579	0.957	0.906	5.50455583807284e-42	(C3) Areola-3	ISCA1	1.82442833314414e-19	0.283213811189816	0.313	0.079	2.64450886889243e-15	(C9) Areola-2
29	5.51882541540668e-46	0.379119368096141	1	0.992	9.55419055915205e-42	(C3) Areola-3	ENSSSCG00000028414	3.32284563409264e-36	0.587690025010503	0.67	0.2	4.81646474661728e-32	(C9) Areola-2
30	2.23610357081982e-45	0.503793116239092	1	0.998	3.87114250180328e-41	(C3) Areola-3	ATP5MC3	3.83846497487722e-24	0.518932053841609	0.739	0.298	5.56385498108453e-20	(C9) Areola-2
31	1.71260362409375e-42	0.438597418624828	0.988	0.946	2.9648593940311e-38	(C3) Areola-3	ERH	3.71002194634466e-14	0.288041830446129	0.4	0.144	5.37767681122659e-10	(C9) Areola-2
32	5.78845757432385e-42	0.343151060768644	0.997	0.996	1.00209777526695e-37	(C3) Areola-3	ARPC3	1.33350169886415e-19	0.373135603008638	0.53	0.187	1.93291071250359e-15	(C9) Areola-2
33	5.54269598711455e-41	0.472771331146884	0.947	0.873	9.59551529289271e-37	(C3) Areola-3	ENSSSCG00000010058	8.74096086552187e-25	0.357303573829726	0.348	0.081	1.2670022774574e-20	(C9) Areola-2
34	1.09089686170129e-40	0.417249383041437	0.976	0.946	1.88856064697727e-36	(C3) Areola-3	ATP5ME	6.8675348254643e-16	0.466871692487196	0.843	0.47	9.9544917295105e-12	(C9) Areola-2
35	1.54281268268215e-40	0.5181203833236	0.784	0.597	2.67091731625933e-36	(C3) Areola-3	CNDP2	4.18418442687014e-27	0.377594734274677	0.417	0.103	6.06497532674827e-23	(C9) Areola-2
36	4.70255683960952e-40	0.384195218074996	0.995	0.981	8.14106640073199e-36	(C3) Areola-3	RAB11A	3.36273263468712e-80	0.922530525426082	0.791	0.163	4.87428095397898e-76	(C9) Areola-2
37	2.45169301458091e-39	0.37690045627809	0.98	0.968	4.24437094684247e-35	(C3) Areola-3	ENSSSCG00000002907	1.68952401361266e-30	0.481502153116339	0.643	0.2	2.44896505773155e-26	(C9) Areola-2
38	5.28890919864445e-39	0.366635828535268	1	1	9.15615960469328e-35	(C3) Areola-3	S100A6	8.83749682395143e-68	2.24128482831344	1	0.637	1.28099516463176e-63	(C9) Areola-2
39	3.91858388524458e-36	0.375869222197774	0.981	0.924	6.78385242213542e-32	(C3) Areola-3	LAMTOR5	9.7533276815808e-14	0.272574924056959	0.383	0.136	1.41374484744514e-09	(C9) Areola-2
40	1.26337575417593e-35	0.414548953279164	0.998	0.99	2.18715610562937e-31	(C3) Areola-3	HSPA8	3.22589538337524e-17	0.448947052818525	0.878	0.466	4.6759353582024e-13	(C9) Areola-2
41	7.164731962091e-35	0.312887426804113	1	1	1.24035839727719e-30	(C3) Areola-3	ANXA2	8.087816269134e-18	0.444930767835969	0.73	0.334	1.17232896821097e-13	(C9) Areola-2
42	8.54453540686765e-35	0.347032839381768	0.978	0.965	1.47922996963693e-30	(C3) Areola-3	ATP5MK	7.90159393546132e-37	0.655276462595984	0.826	0.291	1.14533604094512e-32	(C9) Areola-2
43	2.35094351199228e-34	0.359954188430123	0.956	0.892	4.06995340796103e-30	(C3) Areola-3	MICOS13	1.15311844434356e-13	0.268032690698298	0.391	0.14	1.67144518507599e-09	(C9) Areola-2
44	6.73711726813164e-34	0.296635839644152	0.998	0.997	1.16632974145895e-29	(C3) Areola-3	ENSSSCG00000034019	1.49439963292805e-35	0.719949173728852	0.913	0.377	2.1661322679292e-31	(C9) Areola-2
45	1.17813457921788e-33	0.39207194607707	0.988	0.99	2.03958658354199e-29	(C3) Areola-3	ATP6V1G1	5.77591756322379e-24	0.406247820660684	0.574	0.188	8.37219250789288e-20	(C9) Areola-2
46	1.37267454219761e-33	0.358007832424651	0.98	0.981	2.37637416745251e-29	(C3) Areola-3	ENSSSCG00000003903	1.96586265334979e-62	0.906887520212542	0.852	0.238	2.84951791603052e-58	(C9) Areola-2
47	2.04254376616041e-33	0.312100739353449	0.998	0.999	3.5360517679769e-29	(C3) Areola-3	OAZ1	1.30069572091927e-19	0.462190865114911	0.896	0.443	1.88535844747249e-15	(C9) Areola-2
48	4.47623814581511e-33	0.361641425243033	0.954	0.915	7.74926347803512e-29	(C3) Areola-3	UQCRB	5.08033186761353e-21	0.356481473580992	0.391	0.111	7.36394104210581e-17	(C9) Areola-2
49	4.81962326872328e-33	0.44511968603183	0.998	0.998	8.34373180281375e-29	(C3) Areola-3	KRT7	3.73668075570092e-48	0.388326236730522	0.348	0.048	5.41631875538848e-44	(C9) Areola-2
50	5.98774008698902e-33	0.295097879161908	0.998	0.999	1.03659756385954e-28	(C3) Areola-3	ENSSSCG00000005006	8.43643178353588e-11	0.274751380715805	0.6	0.289	1.22286078702353e-06	(C9) Areola-2
51	6.2489285080154e-33	0.363024799373549	0.998	0.987	1.08181450330763e-28	(C3) Areola-3	ENSSSCG00000016990	2.74388499204215e-30	0.590414384230423	0.661	0.223	3.97726129596509e-26	(C9) Areola-2
52	1.14326958732045e-32	0.350765057562142	0.922	0.823	1.97922830956917e-28	(C3) Areola-3	ENSSSCG00000012746	5.87122507106952e-35	0.454343283049881	0.443	0.097	8.51034074051527e-31	(C9) Areola-2
53	2.86968040076813e-32	0.448723717171888	0.66	0.465	4.96799070980978e-28	(C3) Areola-3	PRDX3	2.62850788292276e-229	2.08016954537926	0.939	0.092	3.81002217629654e-225	(C9) Areola-2
54	1.78253562652311e-31	0.347377809007793	0.488	0.279	3.08592567663681e-27	(C3) Areola-3	PLAAT3	1.03409213948219e-114	0.76561422308519	0.6	0.065	1.49891655617943e-110	(C9) Areola-2
55	3.22431070099912e-31	0.368976782781262	0.969	0.922	5.58192668556967e-27	(C3) Areola-3	NDUFAB1	6.62310602474685e-25	0.297893469506316	0.287	0.058	9.60019218287055e-21	(C9) Areola-2
56	5.70204303710002e-31	0.360128131527151	0.986	0.978	9.87137690582755e-27	(C3) Areola-3	GPX4	3.33786579082523e-33	0.611124879396104	0.826	0.31	4.83823646380118e-29	(C9) Areola-2
57	1.0043232063447e-30	0.316229573555272	1	0.999	1.73868433482395e-26	(C3) Areola-3	MIF	2.8193989971016e-19	0.449477323407657	0.809	0.381	4.08671884629877e-15	(C9) Areola-2
58	1.33628705802863e-30	0.322984397885986	0.998	0.998	2.31338015485917e-26	(C3) Areola-3	EIF4A1	3.55633570259145e-10	0.28247398480826	0.4	0.173	5.1549086009063e-06	(C9) Areola-2
59	1.39768329276078e-30	0.315839939985666	0.981	0.954	2.41966931642746e-26	(C3) Areola-3	SFT2D1	1.34454614092539e-31	0.460265039020156	0.461	0.112	1.94891963127136e-27	(C9) Areola-2
60	3.70991858211213e-30	0.279884396029053	1	1	6.42261104935252e-26	(C3) Areola-3	ENSSSCG00000033310	8.38795187845898e-11	0.432500760794021	0.991	0.966	1.21583362478263e-06	(C9) Areola-2
61	1.10507590497117e-28	0.283570309179681	0.998	0.998	1.91310740668608e-24	(C3) Areola-3	ENSSSCG00000015337	7.61234446804219e-15	0.378781334000694	0.548	0.231	1.10340933064271e-10	(C9) Areola-2
62	1.44110173366606e-28	0.511866102957877	0.854	0.735	2.49483532132268e-24	(C3) Areola-3	FDPS	5.14644550277884e-11	0.325607104722805	0.383	0.16	7.45977275627793e-07	(C9) Areola-2
63	2.48683933113929e-28	0.594625695164861	0.976	0.966	4.30521625006833e-24	(C3) Areola-3	KRT18	1.65209350967655e-123	1.05048950531096	0.748	0.097	2.39470954227616e-119	(C9) Areola-2
64	5.40242997359847e-27	0.273924302144326	0.995	0.992	9.35268677029367e-23	(C3) Areola-3	ATP5IF1	4.87368407291105e-28	0.56272805483699	0.817	0.321	7.06440506368457e-24	(C9) Areola-2
65	1.42026641659889e-26	0.457961357406928	1	0.999	2.45876522041599e-22	(C3) Areola-3	TACSTD2	5.40802832407148e-14	0.373622577224846	0.478	0.188	7.83893705574161e-10	(C9) Areola-2
66	3.59196371171438e-26	0.326039003298814	0.998	0.997	6.21840757771994e-22	(C3) Areola-3	HSBP1	7.47370403128398e-30	0.601370311870371	0.748	0.282	1.08331339933461e-25	(C9) Areola-2
67	4.15553869357487e-26	0.323188868217892	0.997	0.995	7.19406858631682e-22	(C3) Areola-3	ANXA5	3.32303827375013e-30	0.574098277066345	0.774	0.285	4.81674397780082e-26	(C9) Areola-2
68	5.4547036624096e-26	0.425426486954491	0.75	0.584	9.4431829803635e-22	(C3) Areola-3	PPT1	2.90445855737398e-36	0.406257398798533	0.4	0.078	4.21001267891359e-32	(C9) Areola-2
69	7.07957395750175e-26	0.439130125591908	0.963	0.947	1.2256158435227e-21	(C3) Areola-3	HSP90B1	3.08645411062743e-26	0.583365482965815	0.739	0.293	4.47381523335446e-22	(C9) Areola-2
70	9.90620018047233e-26	0.287626516004808	0.988	0.974	1.71496137524337e-21	(C3) Areola-3	RNASEK	5.9440753645047e-24	0.468366921072934	0.539	0.178	8.61593724084956e-20	(C9) Areola-2
71	2.05128509391925e-25	0.402568611809304	0.99	0.977	3.551184754593e-21	(C3) Areola-3	ENSSSCG00000006395	5.92234938014858e-16	0.348445658317836	0.574	0.235	8.58444542652537e-12	(C9) Areola-2
72	2.37087257435191e-25	0.362112516702876	1	0.998	4.10445460071802e-21	(C3) Areola-3	ENSSSCG00000006581	3.12940223653025e-26	0.395557491453636	0.487	0.135	4.5360685418506e-22	(C9) Areola-2
73	3.10206448636652e-25	0.311306029995669	0.794	0.624	5.37029403879773e-21	(C3) Areola-3	ADIPOR1	1.26961951349633e-16	0.261757774592576	0.261	0.066	1.84031348481293e-12	(C9) Areola-2
74	4.52918421856668e-25	0.262782027749899	1	0.999	7.84092371918263e-21	(C3) Areola-3	ENSSSCG00000014071	1.51487458211194e-09	0.263271888748143	0.452	0.209	2.19581070677126e-05	(C9) Areola-2
75	4.84732054195714e-25	0.327702647593991	0.988	0.986	8.3916813222362e-21	(C3) Areola-3	SPINT1	1.28109436553175e-22	0.305880048673194	0.33	0.078	1.85694628283827e-18	(C9) Areola-2
76	5.78962229329085e-25	0.276304967886891	0.991	0.979	1.00229941141451e-20	(C3) Areola-3	NDUFC2	3.73884568191961e-41	0.63476428372892	0.704	0.202	5.41945681594247e-37	(C9) Areola-2
77	7.81209097317811e-25	0.691204221568819	0.837	0.815	1.35242918927659e-20	(C3) Areola-3	ENSSSCG00000033453	5.79826587561181e-93	0.652892553121817	0.539	0.063	8.40458638669932e-89	(C9) Areola-2
78	2.09508474615635e-23	0.361398792840875	0.968	0.905	3.62701071254588e-19	(C3) Areola-3	SDCBP2	4.13367971211097e-88	0.368036924807606	0.322	0.023	5.99176874270485e-84	(C9) Areola-2
79	5.35652148350908e-23	0.296515125794528	0.983	0.957	9.27320999225093e-19	(C3) Areola-3	COX5A	2.02779209006462e-34	0.545198675120774	0.67	0.203	2.93928463454867e-30	(C9) Areola-2
80	5.83079957264722e-23	0.370423064113505	0.835	0.741	1.00942802201669e-18	(C3) Areola-3	YWHAH	4.70788320220691e-20	0.358030548199545	0.435	0.135	6.82407670159892e-16	(C9) Areola-2
81	7.35162360728069e-23	0.340351459014187	0.988	0.981	1.27271307889243e-18	(C3) Areola-3	VDAC2	4.46641499932746e-14	0.259633735902828	0.33	0.106	6.47406854152515e-10	(C9) Areola-2
82	1.06687576044089e-22	0.32985447691988	0.709	0.512	1.84697531647526e-18	(C3) Areola-3	ABCC3	4.35698303316427e-120	0.32872842613621	0.261	0.011	6.3154469065716e-116	(C9) Areola-2
83	5.30425303519403e-22	0.351196951251694	0.988	0.976	9.1827228545279e-18	(C3) Areola-3	RPS27L	6.02174539466843e-14	0.305418970948461	0.496	0.2	8.72851994957189e-10	(C9) Areola-2
84	8.18997310160711e-22	0.348237437441561	0.93	0.887	1.41784814335022e-17	(C3) Areola-3	OPTN	2.28131632107235e-20	0.271037798514729	0.278	0.064	3.30676800739437e-16	(C9) Areola-2
85	1.37049969753865e-21	0.252709623850162	0.981	0.949	2.37260907637891e-17	(C3) Areola-3	WDR83OS	5.92724880215805e-14	0.320835465089733	0.504	0.206	8.59154713872809e-10	(C9) Areola-2
86	1.60873546346289e-21	0.381525685986729	0.998	0.999	2.78504283434696e-17	(C3) Areola-3	NPM1	1.24272291477485e-14	0.297359966586336	0.47	0.178	1.80132686496614e-10	(C9) Areola-2
87	2.38491761496249e-21	0.265291551660001	0.932	0.889	4.12876937502306e-17	(C3) Areola-3	UQCRFS1	9.67051060959514e-22	0.340734724286318	0.391	0.107	1.40174051286082e-17	(C9) Areola-2
88	3.52797068521354e-21	0.29607311269381	0.947	0.914	6.10762285024167e-17	(C3) Areola-3	UQCRQ	5.84782899917586e-13	0.330373405001027	0.487	0.207	8.47642813430541e-09	(C9) Areola-2
89	1.15584726815705e-20	0.321362356305832	0.978	0.965	2.00100279063349e-16	(C3) Areola-3	ENSSSCG00000002707	9.04308482715178e-10	0.275476172050882	0.383	0.164	1.31079514569565e-05	(C9) Areola-2
90	2.78250411138191e-19	0.351898312293283	0.823	0.716	4.81707111762436e-15	(C3) Areola-3	TKT	3.09141254522188e-23	0.354954104772	0.365	0.092	4.48100248429911e-19	(C9) Areola-2
91	6.3346936524222e-19	0.360463160168375	0.844	0.738	1.09666216510733e-14	(C3) Areola-3	CYP51A1	6.77288748502698e-17	0.323744457680124	0.374	0.117	9.8173004095466e-13	(C9) Areola-2
92	9.3452973701771e-19	0.27660730300452	0.903	0.873	1.61785788072506e-14	(C3) Areola-3	ENSSSCG00000033744	1.11021737056167e-17	0.383320087181376	0.713	0.305	1.60926007862914e-13	(C9) Areola-2
93	3.23708767752751e-18	0.287680712279655	0.633	0.48	5.60404618733563e-14	(C3) Areola-3	TMEM9	1.48989324804618e-28	0.326809270627318	0.304	0.058	2.15960026304294e-24	(C9) Areola-2
94	2.80230228874741e-17	0.264362602555857	0.998	0.999	4.85134572227952e-13	(C3) Areola-3	CD63	4.15204984980431e-10	0.355804608726888	0.878	0.579	6.01839625729134e-06	(C9) Areola-2
95	1.59346607634368e-16	0.254191165612049	0.983	0.963	2.75860847136618e-12	(C3) Areola-3	ENSSSCG00000016100	1.40581371818955e-22	0.332890928687955	0.4	0.108	2.03772698451575e-18	(C9) Areola-2
96	2.21311107207902e-16	0.336069913210231	0.85	0.77	3.83133788798319e-12	(C3) Areola-3	ENSSSCG00000038991	6.43751742456044e-13	0.274977167877587	0.504	0.209	9.33118150690035e-09	(C9) Areola-2
97	4.56283179583437e-16	0.690131774857453	0.723	0.608	7.89917440494846e-12	(C3) Areola-3	S100A1	5.28038688590908e-49	0.812070744209829	0.896	0.316	7.6539207911252e-45	(C9) Areola-2
98	4.5733323447382e-16	0.31265481771616	0.959	0.956	7.91735295521077e-12	(C3) Areola-3	HSPE1	1.79912103740554e-52	0.668388964199012	0.696	0.164	2.60782594371933e-48	(C9) Areola-2
99	1.75027194126554e-15	0.285397116248893	0.745	0.615	3.0300707847189e-11	(C3) Areola-3	HTATIP2	3.14098007241963e-42	0.331595868921413	0.304	0.042	4.55285061497225e-38	(C9) Areola-2
100	7.25472736930596e-15	0.360990419617347	0.91	0.828	1.25593840217425e-10	(C3) Areola-3	CEBPB	5.25023417674322e-49	0.586309067612703	0.557	0.113	7.61021443918929e-45	(C9) Areola-2
101	7.58708618258392e-15	0.327112922894611	0.636	0.502	1.31347635992893e-10	(C3) Areola-3	ELOVL6	1.62496982002434e-144	0.754032256763421	0.583	0.049	2.35539375412528e-140	(C9) Areola-2
102	9.94590869638378e-15	0.329751313109058	0.947	0.896	1.72183571351796e-10	(C3) Areola-3	ENSSSCG00000036114	6.52446734280389e-18	0.376480197235637	0.461	0.159	9.45721541339424e-14	(C9) Areola-2
103	1.11669037967968e-14	0.352551566182201	0.99	0.989	1.93321438530147e-10	(C3) Areola-3	CALR	1.75367198488867e-07	0.267823133716174	0.791	0.482	0.00254194754209612	(C9) Areola-2
104	2.22345429627356e-14	0.312856202928071	0.9	0.898	3.84924407770879e-10	(C3) Areola-3	EIF4EBP1	1.06349349791722e-08	0.288375537212485	0.4	0.19	0.000154153382523102	(C9) Areola-2
105	1.06389238955659e-13	0.283537483417331	0.974	0.967	1.84181050480038e-09	(C3) Areola-3	HSPA5	6.84480092291634e-09	0.349920538242137	0.557	0.304	9.92153893776723e-05	(C9) Areola-2
106	7.19906799358303e-13	0.82502059281805	0.689	0.587	1.24630265104909e-08	(C3) Areola-3	NUPR1	1.56414646224609e-48	1.21130237625246	0.948	0.423	2.26723029702571e-44	(C9) Areola-2
107	1.30768146805453e-11	0.26907993745362	0.917	0.891	2.263858157496e-07	(C3) Areola-3	ENSSSCG00000017920	2.72175001913215e-15	0.268151678532766	0.33	0.101	3.94517665273205e-11	(C9) Areola-2
108	8.64980481867725e-11	0.251756930992511	0.998	0.996	1.49745421020941e-06	(C3) Areola-3	LGALS3	3.38770688969147e-06	0.361734003083482	0.348	0.182	0.0491048113660779	(C9) Areola-2
109	1.0243922462263e-07	0.593766223986324	0.49	0.404	0.00177342785666697	(C3) Areola-3	FXYD3	8.06288258024099e-48	0.918032693329138	0.809	0.259	1.16871483000593e-43	(C9) Areola-2
110	4.25138181597901e-07	0.382961451268641	0.866	0.842	0.00735999219982287	(C3) Areola-3	LAMB3	2.78154617248051e-47	0.425150781841086	0.4	0.063	4.0318511770105e-43	(C9) Areola-2
