## Supplemental Table 6 for "Defining Cellular Diversity at the Swine Maternal-Fetal Interface Using Spatial Transcriptomics and Organoids"

	p_val.x	avg_log2FC.x	pct.1.x	pct.2.x	p_val_adj.x	cluster.x	gene	p_val.y	avg_log2FC.y	pct.1.y	pct.2.y	p_val_adj.y	cluster.y
1	1.06175326812152e-297	1.84699611857196	1	0.999	1.83810725777198e-293	(C4) Areola-1	ATP6	1.14562611483197e-28	0.667524108391447	0.974	0.943	1.66058505344895e-24	(C8) Areola-1
2	3.83224330459187e-285	1.60001017627101	1	1	6.63437960890945e-281	(C4) Areola-1	COX1	5.42008334428029e-66	0.996070126185304	0.997	0.93	7.85641080753428e-62	(C8) Areola-1
3	4.17232304286948e-280	1.65548403827453	1	0.999	7.22312565181564e-276	(C4) Areola-1	COX3	1.44665362195425e-69	0.912241531075003	1	0.997	2.09692442502269e-65	(C8) Areola-1
4	3.8105524727688e-279	1.66427485955826	1	0.999	6.59682844085735e-275	(C4) Areola-1	COX2	6.69953423981227e-64	1.01671136535407	1	0.989	9.71097488060789e-60	(C8) Areola-1
5	2.61128574204402e-257	1.63506892410484	1	0.999	4.52065787662661e-253	(C4) Areola-1	CYTB	8.00816755487183e-28	0.562978366975273	0.974	0.913	1.16078388707867e-23	(C8) Areola-1
6	5.34114160468113e-244	1.57575128556472	1	0.984	9.24658434602396e-240	(C4) Areola-1	ND5	7.91550161999507e-10	0.340683567097381	0.487	0.331	1.14735195981829e-05	(C8) Areola-1
7	1.70481440190352e-226	1.91958652404023	1	0.999	2.95137469257537e-222	(C4) Areola-1	ND4	7.8889984624484e-25	0.61266142705167	0.816	0.597	1.1435103271319e-20	(C8) Areola-1
8	3.09325542457559e-187	1.74602342645382	1	0.987	5.35504379102526e-183	(C4) Areola-1	ND1	1.44843700139196e-10	0.40553455260922	0.755	0.653	2.09950943351765e-06	(C8) Areola-1
9	2.49172875611857e-82	1.5344955366421	0.992	0.88	4.31368082259246e-78	(C4) Areola-1	ND3	7.77361497225455e-06	0.305880197333914	0.558	0.486	0.11267854902283	(C8) Areola-1
10	1.3468379194434e-27	0.459413696798286	0.971	0.921	2.33164580614041e-23	(C4) Areola-1	ATP1A1	8.38404627680779e-37	0.618022628918449	0.516	0.241	1.21526750782329e-32	(C8) Areola-1
11	1.47292536336021e-26	0.327224953809176	1	0.998	2.54992838904919e-22	(C4) Areola-1	CDH1	2.15209958938795e-17	0.277420556466636	0.277	0.121	3.11946835481784e-13	(C8) Areola-1
12	2.45072456252555e-23	0.636694844455377	0.75	0.641	4.24269436264424e-19	(C4) Areola-1	ENSSSCG00000056610	5.47925090194694e-07	0.359801561234675	0.355	0.242	0.0079421741823721	(C8) Areola-1
13	2.72703330179158e-23	0.388651677947166	0.896	0.841	4.72104005206158e-19	(C4) Areola-1	ATP6AP1	4.36835297430342e-20	0.29824202884187	0.306	0.132	6.33192763625281e-16	(C8) Areola-1
14	7.83939533209648e-20	0.396223472750865	1	1	1.35715611989254e-15	(C4) Areola-1	CD9	4.2175217167156e-23	0.385446198177058	0.419	0.201	6.11329772837926e-19	(C8) Areola-1
15	2.59454334061982e-17	0.372441236385443	0.998	0.999	4.49167343128103e-13	(C4) Areola-1	PSAP	1.18427124775337e-10	0.327380149775582	0.639	0.475	1.71660117361851e-06	(C8) Areola-1
16	3.5626921182623e-13	0.341045469318735	0.939	0.903	6.1677325951357e-09	(C4) Areola-1	LRPAP1	4.87292667098793e-11	0.261338656684132	0.397	0.241	7.06330720959701e-07	(C8) Areola-1
17	5.37108261678631e-06	0.558753622484077	0.866	0.827	0.0929841822618046	(C4) Areola-1	MGST1	7.58526348189403e-42	0.545779794911484	0.432	0.16	1.09948394170054e-37	(C8) Areola-1
18	1.21382733438248e-05	0.41381953119536	0.388	0.325	0.210137788128295	(C4) Areola-1	ENSSSCG00000062725	0	0.765732992386365	0.445	0.018	0	(C8) Areola-1
19	0.000512848541676755	0.277582033499011	0.998	0.997	1	(C4) Areola-1	CLDN4	8.88873535667754e-26	0.494899675417416	0.439	0.214	1.28842218995041e-21	(C8) Areola-1
20	0.00118907486153061	0.30321428151094	0.946	0.929	1	(C4) Areola-1	ENSSSCG00000055221	1.62979195437151e-06	0.591617347243303	0.503	0.406	0.0236238343786151	(C8) Areola-1
